# Mapping the druggable targets displayed by human colonic enteroendocrine cells

**DOI:** 10.1101/2024.10.29.620704

**Authors:** Yuxian Lei, Bettina Bohl, Leah Meyer, Margot Jacobs, Naila Haq, Xiaoping Yang, Bu’ Hussain Hayee, Kevin G Murphy, Parastoo Hashemi, Gavin A Bewick

**Affiliations:** Department of Diabetes, School of Cardiovascular and Metabolic Medicine & Sciences, King’s College London, Guy’s Campus, London SE1 1UL, UK; Diabetes Endocrinology and Obesity Clinical Academic Partnership Kings Health Partners, London, UK; Department of Bioengineering, Imperial College London, South Kensington Campus, London SW7 2AZ, UK; Department of Metabolism, Digestion and Reproduction, Faculty of Medicine, Imperial College London, London W12 0NN, UK; Proteomics Core Facility, James Black Centre, King’s College London (KCL), SE5 9NU, London, UK; Gastroenterology, King’s College Hospital, London, UK

## Abstract

Enteroendocrine cells (EECs) are specialized intestinal hormone-secreting cells that play critical roles in metabolic homeostasis, digestion, and gut-brain communication. They detect diverse stimuli including endocrine, immune, neuronal, microbial, and dietary signals, through a complex array of receptors, ion channels, and transporters, to modulate the release of over 20 hormones. These molecular sensors serve as potential drug targets to modulate hormone secretion, but until recently, catalogues of such targets in human colonic EECs have not been produced.

To address this gap, we performed bulk and single-cell RNA sequencing on fluorescently labelled EECs isolated from human colonic organoids, identifying and cataloguing potential druggable targets. This catalogue includes receptors, orphan GPCRs, transporters, and hormones not previously reported in human colonic EECs. Comparison with murine EECs highlighted interspecies similarities and differences, key data to facilitate the design and optimise the predictive accuracy of pre-clinical models. We also functionally validated two receptors not previously identified in human EECs: IL-13Rα1, was expressed in both peptide-producing EECs and serotonin producing Enterochromaffin cells (ECs), and its ligand IL-13 stimulated the secretion of glucagon-like peptide-1 (GLP-1) and serotonin measured in real-time, and GPR173, which was selectively expressed in ECs and, when activated by its agonist Phoenixin-20, also promoted serotonin release.

These analyses provide a valuable resource for therapeutic interventions aimed at modulating gut hormone secretion, with potential applications in treating gastrointestinal, metabolic, and other related disorders.
