## Supplementary Table 5 for "Mapping the druggable targets displayed by human colonic enteroendocrine cells"

### Sheet: Sheet1
	CRISPR Oligos (lowercase overhang)
	pCRISPaint -mNeon.FOR	5’- GCGGCCGCCGCTGATCA -3’	Linearization of backbone plasmid
	pCRISPaint -Neon.REV	5’- CAGCTCGTCCATGCCCATCACATCG -3’
	EF1.FOR	5’- ggatgcggtgggctctatggAAGGATCTGCGATCGCTCC -3’	PCR amplification fragments
	EF1.REV	5’- actcggtcatGTAGGCGCCGGTCACAG -3’
	Puro.FOR	5’- cggcgcctacATGACCGAGTACAAGC -3’
	Puro.REV	5’- ctggccttttgctgacgcgtCAGACATGATAAGATACATTGA -3’
	Ligation.FOR	5’- GGATGCGGTGGGCTCTAT -3’	PCR amplification after ligation of the two fragments
	Ligation.REV	5’- CTGGCCTTTTGCTGACGC -3’
	CHGA.FOR	5’- GACAAAGCCACCTGTCCGAGGC -3’	PCR knock-in site
	mNeon.REV	5’- AGTGCTTGAGCTCCGTCTTACG -3’	PCR knock-in site
	Human qPCR primers
	mNeon.qPCR.FOR	CGGATACCAAGTCCATCGCA
	mNeon.qPCR.REV	GCCTCTCCTTTGATGTGGCT
	hCHGA.qPCR.FOR	TAAAGGGGATACCGAGGTGATG
	hCHGA.qPCR.REV	TCGGAGTGTCTCAAAACATTCC
	NGN3	QT00239666
	PAX4	QT00022358
	NEUROD1	QT00203189
	TPH1	QT00045346
	GCG	QT00091756
	SOX9	QT00001498
	LYZ	QT00097433
	LGR5	QT00027720
	PTK7	QT00015568
	GPR173	QT00047558
	IL13RA1	QT00083482
	B2M	QT00088935
	CHGA	QT00025018
	GCG	QT00091756
	Mouse qPCR primers
	mGpr173.qPCR.FOR	GGCGAGTGTTTGTGAAAGCCTG
	mGpr173.qPCR.REV	CAGGCACTTCTTGAGGTCCTTG
	Il13ra1	QT00113785
	B2m	QT01149547
	Muc2	QT01060773
	Alpi	QT00264425
	Pyy	QT00123277
	Gcg	QT00124033
	Lyz	QT00143269
	Tph1	QT00152565
	Chga	QT00113141
